# Apolipoprotein E governs neuroinflammation resolution and recovery from viral encephalitis

**DOI:** 10.64898/2026.04.28.721524

**Authors:** Abigail L. Cox, Wilson Nguyen, Bing Tang, Kexin Yan, Ashwini Raghavendra, Rebekah Ziegman, Gunter Hartel, Quan H. Nguyen, Mark P. Hodson, Andreas Suhrbier, Cameron R. Bishop, Daniel J. Rawle

## Abstract

Effective control of viral encephalitis requires immune responses that clear infection without causing damaging neuroinflammation, yet the mechanisms governing resolution and recovery remain unclear. Using a Japanese encephalitis virus mouse model spanning asymptomatic, symptomatic, and lethal trajectories, together with single-cell spatial transcriptomics and RNA-seq, we identify apolipoprotein E (ApoE) as a driver of neuroinflammation resolution. *Apoe* was upregulated in microglia and infiltrating myeloid cells of symptomatic survivors, where *Apoe-Trem2-Tyrobp* signalling promoted a phagocytic, anti-inflammatory program. In contrast, immune cells in lethal disease failed to induce *Apoe* and remained pro-inflammatory. ApoE-deficient mice were unable to recover following encephalitis onset, demonstrating that ApoE signalling is essential for resolution and recovery. Analysis of cerebrospinal fluid from acute encephalitis patients linked APOE isoforms to neuroinflammation resolution, with APOEε2 carriers exhibiting reduced neutrophils and shorter hospitalisation. These findings identify ApoE as a critical driver of neuroinflammation resolution and a promising therapeutic target for viral encephalitis.
