## Supplementary Table 7 - Apoe-Trem2-Tyrobp hotspot cells DE for "Apolipoprotein E governs neuroinflammation resolution and recovery from viral encephalitis": Supplementary Table 7 - Apoe-Trem2-Tyrobp hotspot cells DE.xlsx

### Sheet: FU Apoe-Trem2 Myeloid DEGs
gene	avg_log2FC	pct.1	pct.2	p_val	p_val_adj
Trem2	5.58368	1	0.033	7.94869e-304	7.58305e-301
Tyrobp	1.04916	0.609	0.298	1.3412e-14	1.2795e-11
C1qc	0.620784	0.679	0.46	5.36929e-08	5.12231e-05
Ctsd	0.561838	0.772	0.616	2.95807e-06	0.002822
C1qb	0.50584	0.712	0.55	8.90538e-06	0.00849574
Cyba	0.543256	0.626	0.454	2.13132e-05	0.0203328

### Sheet: FUrec Apoe-Trem2 Myeloid DEGs
gene	avg_log2FC	pct.1	pct.2	p_val	p_val_adj
Trem2	3.89969	1	0.077	1.08769e-212	1.03766e-209
Tyrobp	2.31281	0.572	0.138	1.56827e-33	1.49613e-30
Ctsd	0.627768	0.932	0.778	4.89654e-12	4.6713e-09
Gpnmb	1.29264	0.32	0.114	7.62323e-10	7.27256e-07
Ctss	0.535879	0.862	0.677	1.08587e-09	1.03592e-06
Ctsb	0.580906	0.618	0.394	3.45063e-08	3.2919e-05
Lyz1/2	0.820168	0.597	0.391	6.18966e-08	5.90494e-05
C1qb	0.290709	0.84	0.652	3.63088e-07	0.000346386
Psap	0.545511	0.778	0.603	8.5314e-07	0.000813896
C1qc	0.382751	0.76	0.585	3.2732e-06	0.00312263
Cyba	0.635574	0.363	0.188	5.04314e-06	0.00481115
Sgk1	1.27677	0.228	0.095	7.24087e-06	0.00690779
Axl	0.447991	0.388	0.218	2.27246e-05	0.0216793

### Sheet: Mock Apoe-Trem2 Myeloid DEGs
gene	avg_log2FC	pct.1	pct.2	p_val	p_val_adj
Trem2	2.90805	1	0.067	2.36117e-09	2.25256e-06

### Sheet: FU Apoe-Trem2 Microglia DEGs
gene	avg_log2FC	pct.1	pct.2	p_val	p_val_adj
Trem2	1.81079	1	0.271	7.74195e-61	7.38582e-58
Ndrg4	-2.03739	0.116	0.285	2.38612e-06	0.00227636
Tyrobp	0.35012	0.836	0.638	2.46395e-05	0.0235061
Snap25	-1.6294	0.15	0.3	2.84486e-05	0.02714

### Sheet: FUrec Apoe-Trem2 Microglia DEGs
gene	avg_log2FC	pct.1	pct.2	p_val	p_val_adj
Trem2	1.15422	1	0.444	1.87922e-56	1.79278e-53
Spp1	2.34183	0.42	0.117	5.7015e-20	5.43923e-17
Cst7	1.62135	0.41	0.13	7.3102e-16	6.97393e-13
Tyrobp	0.530563	0.639	0.441	8.12158e-07	0.000774799
H2-Aa	1.09179	0.398	0.228	8.23126e-07	0.000785262
Cd74	0.769038	0.707	0.565	4.99843e-06	0.0047685
Ftl1	0.518643	0.685	0.522	7.64321e-06	0.00729162
Timp2	0.638583	0.583	0.42	1.60779e-05	0.0153383
Ctsb	0.47633	0.682	0.522	2.7968e-05	0.0266815

### Sheet: Mock Apoe-Trem2 Microglia DEGs
gene	avg_log2FC	pct.1	pct.2	p_val	p_val_adj
Trem2	1.65984	1	0.263	5.00992e-23	4.77946e-20

### Sheet: FU Apoe-Tyrobp Myeloid DEGs
gene	avg_log2FC	pct.1	pct.2	p_val	p_val_adj
Tyrobp	1.79124	1	0.341	1.32356e-235	1.26268e-232
Trem2	1.39717	0.136	0.038	3.81357e-13	3.63815e-10
Lyz1/2	0.512789	0.449	0.284	3.62441e-12	3.45768e-09
Pirb	0.33774	0.485	0.339	1.98289e-09	1.89168e-06
Serinc3	0.250713	0.654	0.522	2.38034e-08	2.27084e-05
Snap25	-1.42602	0.1	0.171	2.19931e-07	0.000209814
Gpr37l1	0.660809	0.123	0.058	6.82348e-06	0.0065096
Dbi	0.300443	0.353	0.253	1.4839e-05	0.0141564
Ndrg4	-1.20191	0.06	0.113	1.72826e-05	0.0164876
Snrpn	-1.23588	0.07	0.123	2.45987e-05	0.0234672
Slc1a3	0.581535	0.172	0.103	2.83501e-05	0.027046

### Sheet: FUrec Apoe-Tyrobp Myeloid DEGs
gene	avg_log2FC	pct.1	pct.2	p_val	p_val_adj
Tyrobp	2.70081	1	0.158	1.6036e-204	1.52984e-201
Trem2	1.82447	0.371	0.089	1.56232e-24	1.49045e-21
Ctsd	0.574102	0.938	0.747	1.49067e-19	1.4221e-16
Spp1	1.30038	0.425	0.166	3.05446e-18	2.91396e-15
Ctsb	0.606856	0.689	0.402	1.36989e-17	1.30688e-14
Lyz1/2	0.898928	0.633	0.363	6.18111e-17	5.89678e-14
Gpnmb	1.61713	0.315	0.102	7.26495e-16	6.93077e-13
Ctss	0.358019	0.859	0.691	1.1731e-10	1.11914e-07
Ftl1	0.403602	0.805	0.616	4.29763e-10	4.09994e-07
Timp2	0.705286	0.456	0.253	5.41277e-10	5.16378e-07
Fth1	0.258758	0.878	0.722	4.06159e-09	3.87475e-06
Sgk1	1.21773	0.22	0.083	9.36735e-09	8.93645e-06
Grn	0.510075	0.344	0.172	5.63127e-08	5.37223e-05
Cyba	0.530641	0.371	0.201	9.94837e-08	9.49075e-05
Axl	0.537881	0.386	0.216	1.13888e-07	0.000108649
Psap	0.385062	0.768	0.604	2.26323e-07	0.000215912
Clec7a	0.585542	0.183	0.079	1.37295e-05	0.0130979
Gsn	0.431534	0.21	0.095	1.45813e-05	0.0139106
Lilrb4a/b	0.320944	0.311	0.176	1.74213e-05	0.0166199
Itgax	0.628982	0.166	0.068	2.40533e-05	0.0229469

### Sheet: FU Apoe-Tyrobp Microglia DEGs
gene	avg_log2FC	pct.1	pct.2	p_val	p_val_adj
Tyrobp	0.790119	1	0.639	9.75575e-23	9.30699e-20
Ndrg4	-2.72005	0.065	0.245	5.24021e-08	4.99916e-05
Snap25	-1.89093	0.097	0.296	7.59995e-08	7.25035e-05
Trem2	0.770163	0.505	0.278	9.04594e-07	0.000862983
H2-Ab1	1.25905	0.421	0.236	1.1768e-05	0.0112266
Atp1b1	-1.97547	0.153	0.301	1.39983e-05	0.0133544
Pcsk1n	-1.54903	0.227	0.389	1.69408e-05	0.0161616
Syn2	-2.67734	0.032	0.144	2.73232e-05	0.0260663

### Sheet: FUrec Apoe-Tyrobp Microglia DEG
gene	avg_log2FC	pct.1	pct.2	p_val	p_val_adj
Tyrobp	1.2554	1	0.446	4.72854e-53	4.51102e-50
Spp1	2.34771	0.453	0.124	7.21165e-21	6.87991e-18
Cst7	1.58346	0.433	0.148	1.40449e-14	1.33988e-11
Trem2	0.420568	0.651	0.433	5.48413e-07	0.000523186
Cd74	0.731533	0.705	0.544	1.7929e-06	0.00171043
Timp2	0.690298	0.607	0.426	3.45723e-06	0.00329819
Lag3	0.499041	0.547	0.349	4.60308e-06	0.00439134
Ctsb	0.527646	0.708	0.537	8.61534e-06	0.00821904
P2ry12	-1.11871	0.329	0.473	8.84851e-06	0.00844148
H2-Aa	0.903228	0.423	0.262	1.4933e-05	0.0142461
Fth1	0.341563	0.876	0.745	1.7912e-05	0.017088
