## Supplementary Table 8 - JEV virus read sequence changes for "Apolipoprotein E governs neuroinflammation resolution and recovery from viral encephalitis": Supplementary Table 8 - JEV virus read sequence changes.xlsx

### Sheet: Sheet1
		Base Change	C1220T		T1244C		C1300T		G1391A		G1434T		C1784T		C1898A		C1900T		C1908G		G1909C		C2000A		A2595G		C4698T		C7322T		C9794T		A10598G
		Amino Acid Change	CAC	CAT	AGT	AGC	TCC	TTC	GAG	GAA	GGG	TGG	GCC	GCT	AAC	AAA	TCC	TTC	CGA		GCA		TCC	TCA	AAA	GAA	CTT	TTT	GCC	GCT	CAC	CAT
			His --> His		Ser --> Ser		Ser --> Phe		Glu --> Glu		Gly --> Trp		Ala --> Ala		Asn --> Lys		Ser --> Phe		Arg --> Ala				Ser --> Ser		Lys --> Glu		Leu --> Phe		Ala --> Ala		His --> His
		Location	Envelope																						NS1		NS3		NS4B		NS5		3' UTR
	Group	Sample ID	Presence	%	Presence	%	Presence	%	Presence	%	Presence	%	Presence	%	Presence	%	Presence	%	Presence	%	Presence	%	Presence	%	Presence	%	Presence	%	Presence	%	Presence	%	Presence	%
	Asymptomatic	1.5	X		X		X		X		X		X		X		X		X		X		X		X		h		X		X		X
	Asymptomatic	2.5	X		X		X		X		X		X		X		X		X		X		X		X		X		X		X		X
	Asymptomatic	3.5	X		X		X		X		X		X		X		X		X		X		X		X		X		X		X		X
	Symptomatic	1.1	P		P		P		P		h		P		X		X		X		X		P		h		X		h		X		h
	Symptomatic	1.4	X		X		X		X		X		X		X		X		X		X		X		X		X		X		X		X
	Symptomatic	2.4	X		X		P		X		h		X		X		X		X		X		X		X		X		X		X		X
	Symptomatic	3.4	X		X		X		X		X		X		X		X		X		X		P		X		X		h		X		X
	Symptomatic	4.1	P		P		P		P		h		P		X		X		X		X		P		h		h		h		h		h
	Symptomatic	4.2	P		P		P		P		h		P		P		P		P		P		P		h		h		X		X		h
	Symptomatic	4.3	X		X		X		X		X		P		P		P		X		X		X		X		X		X		X		h
	Symptomatic	4.4	X		X		X		X		X		X		X		X		X		X		X		X		X		X		X		X
	Symptomatic	26J4	P		P		P		P		h		P		P		P		P		P		P		h		h		h		h		h
	Lethal	1.6	P	0.96	P	0.98	P	0.98	P	0.98	h		P	0.99	P	0.98	P	0.99	P	0.94	P	0.93	P	0.97	h		P	1	h		h		h
	Lethal	2.1	P	0.96	P	0.96	P	0.97	P	0.98	h		P	0.98	P	1	P	1	P	0.98	P	0.95	P	0.98	h		h		h		h		P	1
	Lethal	2.6	P	0.97	P	0.98	P	0.99	P	0.98	P	0.99	P	0.99	P	0.98	P	0.98	P	0.93	P	0.91	P	0.98	P	0.96	h		P	0.96	h		h
	Lethal	3.1	P	0.96	P	0.98	P	0.99	P	0.98	h		P	0.99	P	0.98	P	0.98	P	0.95	P	0.93	P	0.97	h		h		h		h		h
	Lethal	3.2	P	0.97	P	0.98	P	0.99	P	0.99	h		P	0.99	P	0.98	P	0.99	P	0.95	P	0.93	P	0.98	h		h		h		P	1	h
	Lethal	3.3	P	0.94	P	0.98	P	1	P	1	h		P	0.99	P	0.97	P	1	P	0.94	P	0.94	P	1	h		h		h		h		h
	Lethal	3.6	P	0.97	P	0.98	P	0.99	P	0.98	h		P	0.99	P	0.97	P	0.99	P	0.93	P	0.91	P	0.98	h		h		h		h		h
	Lethal	4.5	P	0.97	P	0.98	P	0.99	P	0.98	h		P	0.99	P	0.97	P	0.98	P	0.93	P	0.91	P	0.98	h		h		h		h		h
	Non-polar	Alanine	Ala	A
	Polar	Cysteine	Cys	C		P	P	Present mutation
	Basic	Aspartic Acid	Asp	D		h	h	Matches reference genome
	Acidic	Glutamic Acid	Glu	E		X	X	No reads present
		Phenylalanine	Phe	F
		Glycine	Gly	G
		Histidine	His	H
		Isoleucine	Ile	I
		Lysine	Lys	K
		Leucine	Leu	L
		Methionine	Met	M
		Asparagine	Asn	N
		Proline	Pro	P
		Glutamine	Gln	Q
		Arginine	Arg	R
		Serine	Ser	S
		Threonine	Thr	T
		Valine	Val	V
		Tryptophan	Trp	W
		Tyrosine	Tyr	Y
