## Supplementary Table 10 - Bulk RNAseq symptomatic recovered unique DEGs for "Apolipoprotein E governs neuroinflammation resolution and recovery from viral encephalitis": Supplementary Table 10 - Bulk RNAseq symptomatic recovered unique DEGs.xlsx

### Sheet: home
	sheets	group_1_degs	group_2_degs	group_3_degs	gene_number
	day30_unique	symptomatic_day_30			8
	day21_unique	symptomatic_day_21			64
	day1_unique	oneday_post_peak_weight_loss			173
	day30_day21_unique	symptomatic_day_30	symptomatic_day_21		1
	day21_day1_unique	symptomatic_day_21	oneday_post_peak_weight_loss		15
	day30_day21_day1_unique	symptomatic_day_30	symptomatic_day_21	oneday_post_peak_weight_loss	1

### Sheet: day30_unique
ensmus_number	gene	baseMean	log2FoldChange	lfcSE	stat	pvalue	padj		home
ENSMUSG00000007097	ATP1A2	1172.71	0.619338	0.153672	4.03027	5.57137e-05	0.00837355
ENSMUSG00000025780	ITIH5	49.5434	1.08612	0.3177	3.41869	0.000629225	0.0401788
ENSMUSG00000028517	PLPP3	114.37	0.861363	0.235153	3.663	0.000249283	0.0234064
ENSMUSG00000068748	PTPRZ1	211.19	1.12399	0.286529	3.92276	8.7539e-05	0.0105771
ENSMUSG00000005360	SLC1A3	426.596	1.3152	0.295092	4.4569	8.31528e-06	0.0028046
ENSMUSG00000036949	SLC39A12	42.8972	1.05788	0.316772	3.33958	0.00083906	0.0484078
ENSMUSG00000060961	SLC4A4	227.431	1.03921	0.189474	5.48471	4.14139e-08	5.44758e-05
ENSMUSG00000030307	SLC6A11	188.557	0.860566	0.255649	3.3662	0.000762125	0.0457762

### Sheet: day21_unique
ensmus_number	gene	baseMean	log2FoldChange	lfcSE	stat	pvalue	padj		home
ENSMUSG00000085030	2810455O05RIK	104.494	-0.457109	0.146525	-3.11966	0.00181059	0.0381655
ENSMUSG00000073154	9330158H04RIK	23.3521	-0.800131	0.261248	-3.06273	0.0021933	0.0442639
ENSMUSG00000041797	ABCA9	96.8248	0.816857	0.15092	5.41252	6.21432e-08	3.33385e-06
ENSMUSG00000002985	APOE	4377.04	0.894388	0.208142	4.29701	1.73121e-05	0.000594653
ENSMUSG00000032066	BCO2	16.6536	1.16443	0.358797	3.24538	0.00117295	0.0264223
ENSMUSG00000043782	BICDL2	2.4782	-3.16336	1.04585	-3.02468	0.002489	0.0494131
ENSMUSG00000034028	CD226	10.1513	1.85848	0.595283	3.12202	0.00179617	0.0380182
ENSMUSG00000023274	CD4	49.4584	0.705815	0.220617	3.19927	0.00137774	0.0305514
ENSMUSG00000016756	CMAH	11.8928	2.42502	0.586207	4.1368	3.52183e-05	0.00113079
ENSMUSG00000001467	CYP51	427.893	-0.397179	0.121961	-3.2566	0.00112753	0.0255794
ENSMUSG00000120432	ENSMUSG00000120432	1.40167	4.39491	1.3547	3.24419	0.00117787	0.0265098
ENSMUSG00000040170	FMO2	11.7368	1.49997	0.472	3.17791	0.00148341	0.0324923
ENSMUSG00000086810	GM13110	9.30551	1.22178	0.400563	3.05017	0.00228713	0.045868
ENSMUSG00000097069	GM16998	2.7834	-2.93966	0.916329	-3.20808	0.00133625	0.0297344
ENSMUSG00000097029	GM26560	2.03438	-3.90267	1.2554	-3.10871	0.00187908	0.03935
ENSMUSG00000102565	GM37036	24.2031	-1.00429	0.28768	-3.49101	0.000481202	0.0122894
ENSMUSG00000104535	GM42686	10.9308	1.35007	0.43346	3.11462	0.00184181	0.0387223
ENSMUSG00000105128	GM42870	1.79674	4.22689	1.20699	3.50202	0.000461752	0.0118399
ENSMUSG00000111069	GM48646	5.11012	-1.87211	0.554275	-3.37758	0.000731275	0.0175877
ENSMUSG00000117404	GM50035	5.99622	1.75122	0.539544	3.24574	0.00117144	0.0264116
ENSMUSG00000029919	HPGDS	97.4229	0.905638	0.264335	3.4261	0.000612319	0.0151837
ENSMUSG00000076614	IGHG1	1.49343	4.55229	1.48139	3.07298	0.00211931	0.0431205
ENSMUSG00000076695	IGHV1-18	2.79696	6.23065	1.74573	3.56908	0.000358238	0.00948016
ENSMUSG00000094546	IGHV1-26	6.87316	7.54514	1.74145	4.33268	1.47302e-05	0.000515658
ENSMUSG00000095583	IGHV14-2	3.96498	6.73278	1.43207	4.70144	2.58335e-06	0.000104601
ENSMUSG00000095642	IGHV14-3	3.40786	6.51445	1.53799	4.23568	2.27862e-05	0.000758256
ENSMUSG00000094198	IGHV1-50	3.48794	6.60278	1.63122	4.04776	5.17091e-05	0.00160198
ENSMUSG00000093894	IGHV1-53	9.95682	8.19241	1.66286	4.9267	8.36317e-07	3.64588e-05
ENSMUSG00000095589	IGHV1-55	5.72226	7.30084	1.81908	4.01349	5.98283e-05	0.00183354
ENSMUSG00000096326	IGHV1-78	3.09507	6.40206	1.44824	4.42058	9.84377e-06	0.000360287
ENSMUSG00000094075	IGHV1-80	3.7962	6.55076	2.14514	3.05376	0.00225989	0.0454286
ENSMUSG00000094689	IGHV1-81	4.62481	7.03172	1.4674	4.79194	1.65176e-06	6.89535e-05
ENSMUSG00000094694	IGHV1-9	3.92437	6.82939	2.15491	3.16923	0.00152844	0.0333137
ENSMUSG00000076672	IGHV3-6	8.26269	7.93097	2.05965	3.85063	0.000117812	0.00340656
ENSMUSG00000076731	IGHV8-12	12.421	8.49271	1.95723	4.33915	1.43037e-05	0.000502101
ENSMUSG00000096459	IGHV9-3	12.3983	8.39903	1.92215	4.36959	1.24478e-05	0.000441803
ENSMUSG00000094420	IGKV10-96	8.60822	7.9471	1.3784	5.76544	8.14435e-09	5.12073e-07
ENSMUSG00000094335	IGKV1-117	2.05196	5.54389	1.75418	3.16039	0.00157558	0.0340534
ENSMUSG00000096336	IGKV1-135	9.28039	8.07366	1.59396	5.06515	4.08073e-07	1.89865e-05
ENSMUSG00000096422	IGKV12-44	6.9348	7.50473	1.89105	3.96856	7.23093e-05	0.00218982
ENSMUSG00000076564	IGKV12-46	23.7192	9.40702	1.84064	5.11072	3.20926e-07	1.51522e-05
ENSMUSG00000095771	IGKV14-111	5.76639	7.24782	1.40428	5.16124	2.45317e-07	1.1867e-05
ENSMUSG00000076523	IGKV15-103	3.26576	6.47425	1.63643	3.95632	7.61148e-05	0.0022942
ENSMUSG00000076522	IGKV16-104	9.59602	8.10089	1.81438	4.46482	8.01357e-06	0.000299806
ENSMUSG00000076514	IGKV17-121	4.03301	6.73216	2.0414	3.29781	0.000974407	0.0225037
ENSMUSG00000098814	IGKV19-93	4.74825	7.02277	1.28756	5.45434	4.91538e-08	2.71087e-06
ENSMUSG00000094117	IGKV3-12	9.55506	8.04066	1.98352	4.05374	5.0406e-05	0.0015673
ENSMUSG00000095351	IGKV3-2	2.85959	5.61795	1.51617	3.70535	0.0002111	0.00584636
ENSMUSG00000096833	IGKV4-55	2.26702	5.83379	1.69788	3.43593	0.000590525	0.0147143
ENSMUSG00000094006	IGKV4-59	6.45208	6.84815	1.85066	3.70038	0.000215278	0.00593637
ENSMUSG00000076550	IGKV4-63	11.4335	8.39324	1.96955	4.26151	2.0305e-05	0.000684592
ENSMUSG00000076545	IGKV4-72	15.2463	8.83628	2.27133	3.89035	0.000100099	0.00295788
ENSMUSG00000094433	IGKV5-43	6.00099	7.21126	2.09908	3.43543	0.000591607	0.0147269
ENSMUSG00000095630	IGKV6-23	4.38418	6.89603	1.41	4.89079	1.00431e-06	4.31938e-05
ENSMUSG00000076576	IGKV6-32	5.71263	7.37614	2.19103	3.36652	0.000761222	0.0182053
ENSMUSG00000076934	IGLV1	7.1536	7.54958	1.92228	3.92741	8.58659e-05	0.00256439
ENSMUSG00000045294	INSIG1	554.995	-0.441951	0.120704	-3.66145	0.000250793	0.00685661
ENSMUSG00000031604	MSMO1	417.918	-0.633368	0.122581	-5.16692	2.37978e-07	1.15557e-05
ENSMUSG00000024353	MZB1	6.68646	4.50269	1.31278	3.42989	0.000603821	0.0150017
ENSMUSG00000025212	SFXN3	551.909	-0.295078	0.0893877	-3.3011	0.00096306	0.0222827
ENSMUSG00000031129	SLC9A9	204.031	0.372887	0.116578	3.19862	0.00138088	0.0305944
ENSMUSG00000021702	THBS4	39.3239	0.913874	0.230367	3.96704	7.27723e-05	0.00220123
ENSMUSG00000044519	ZFP488	37.4806	0.776753	0.225939	3.43788	0.000586282	0.0146228
ENSMUSG00000049410	ZFP683	2.6206	5.58538	1.49388	3.73884	0.000184868	0.00515896

### Sheet: day1_unique
ensmus_number	gene	baseMean	log2FoldChange	lfcSE	stat	pvalue	padj		home
ENSMUSG00000054091	1810037I17RIK	165.946	0.420128	0.139095	3.02044	0.00252409	0.0184441
ENSMUSG00000027942	4933434E20RIK	270.707	0.261394	0.093327	2.80084	0.00509696	0.0325974
ENSMUSG00000070461	9230112E08RIK	161.598	-0.571915	0.160182	-3.57041	0.000356426	0.0035214
ENSMUSG00000097177	9330159M07RIK	59.0217	0.470822	0.166219	2.83254	0.00461796	0.0300058
ENSMUSG00000025375	AATK	2656.11	-0.388853	0.133494	-2.9129	0.00358094	0.0244795
ENSMUSG00000029095	ABLIM2	1093.26	-0.254118	0.0888452	-2.86023	0.00423333	0.0280204
ENSMUSG00000023353	AGAP3	1328.57	-0.332126	0.117194	-2.83398	0.00459716	0.0299334
ENSMUSG00000027597	AHCY	170.004	0.434348	0.160415	2.70765	0.00677616	0.0408711
ENSMUSG00000021213	AKR1C13	2.671	3.36097	1.21871	2.75781	0.00581892	0.0362703
ENSMUSG00000037907	ANKRD13B	475.668	-0.34864	0.129704	-2.68796	0.00718903	0.0429541
ENSMUSG00000071847	APCDD1	295.741	0.446565	0.147248	3.03274	0.00242347	0.0178455
ENSMUSG00000049744	ARHGAP15	57.5844	0.867905	0.327077	2.65351	0.00796584	0.0465528
ENSMUSG00000055116	ARNTL	290.929	-0.359124	0.111473	-3.22162	0.00127469	0.0104606
ENSMUSG00000003559	AS3MT	65.627	0.641707	0.177332	3.61868	0.00029611	0.00299222
ENSMUSG00000018585	ATOX1	76.7684	0.542792	0.169247	3.20711	0.00134078	0.010902
ENSMUSG00000025372	BAIAP2	1320.94	-0.399651	0.136749	-2.92251	0.00347217	0.0239069
ENSMUSG00000009681	BCR	1495.87	-0.311528	0.117834	-2.64379	0.00819829	0.047653
ENSMUSG00000097254	C430042M11RIK	1.68361	3.26201	1.20137	2.71525	0.00662256	0.0401583
ENSMUSG00000044433	CAMSAP3	239.247	-0.393328	0.144256	-2.7266	0.00639904	0.0390715
ENSMUSG00000027562	CAR2	863.692	0.34492	0.121733	2.83342	0.00460534	0.029963
ENSMUSG00000025150	CBR2	2.16935	-3.63934	1.01339	-3.59126	0.000329088	0.003284
ENSMUSG00000031779	CCL22	4.62834	2.23367	0.688058	3.24634	0.00116898	0.0097055
ENSMUSG00000055612	CDCA7	20.6428	0.810329	0.296893	2.72937	0.00634558	0.0387966
ENSMUSG00000037628	CDKN3	9.71347	1.2534	0.449167	2.79051	0.00526256	0.0335097
ENSMUSG00000038119	CDON	193.374	-0.297541	0.104176	-2.85613	0.00428837	0.0283318
ENSMUSG00000031262	CENPI	8.80807	1.64487	0.482152	3.41151	0.000646034	0.00587709
ENSMUSG00000061533	CEP128	63.1485	0.550183	0.201619	2.72883	0.00635597	0.0388458
ENSMUSG00000062248	CKS2	8.9208	1.55359	0.473703	3.27968	0.00103926	0.00877536
ENSMUSG00000028015	CTSO	185.772	0.706492	0.219811	3.21409	0.00130861	0.010693
ENSMUSG00000026385	DBI	420.543	0.543089	0.140765	3.85812	0.000114263	0.00130568
ENSMUSG00000031970	DBNDD1	127.328	-0.393991	0.140013	-2.81395	0.00489366	0.0315166
ENSMUSG00000021811	DNAJC9	130.902	0.35724	0.125895	2.8376	0.00454548	0.0296983
ENSMUSG00000043671	DPY19L3	533.952	-0.255888	0.0916963	-2.79061	0.00526093	0.0335079
ENSMUSG00000037474	DTL	43.305	0.781452	0.251554	3.1065	0.00189319	0.0145586
ENSMUSG00000029071	DVL1	587.774	-0.293448	0.0897235	-3.27058	0.00107326	0.00900726
ENSMUSG00000104545	E030032P16RIK	1.73455	-3.04043	1.10761	-2.74504	0.00605037	0.0373749
ENSMUSG00000106383	E330034L11RIK	42.0731	-0.604822	0.183766	-3.29126	0.000997398	0.00847959
ENSMUSG00000021176	EFCAB11	3.27787	2.39168	0.720223	3.32075	0.00089775	0.00773776
ENSMUSG00000087060	ELDR	2.93861	2.87494	0.906423	3.17174	0.00151529	0.0120756
ENSMUSG00000032349	ELOVL5	652.295	0.329733	0.0898503	3.66981	0.000242735	0.00251743
ENSMUSG00000120039	ENSMUSG00000120039	28.1994	-0.620717	0.233534	-2.65793	0.00786219	0.0460882
ENSMUSG00000121495	ENSMUSG00000121495	7.56665	-1.27349	0.461645	-2.7586	0.00580492	0.0362012
ENSMUSG00000029687	EZH2	105.332	0.477813	0.145906	3.2748	0.00105736	0.00889188
ENSMUSG00000019874	FABP7	100.444	1.11173	0.415205	2.67755	0.00741632	0.0439517
ENSMUSG00000028439	FAM219A	1349.65	-0.260304	0.0963967	-2.70035	0.00692674	0.0415772
ENSMUSG00000029781	FKBP9	208.063	0.317924	0.114316	2.78111	0.00541734	0.0343103
ENSMUSG00000075593	GAL3ST4	38.798	0.989749	0.332417	2.97743	0.00290679	0.0206151
ENSMUSG00000026828	GALNT5	9.62331	-1.39919	0.454953	-3.07546	0.0021018	0.0158858
ENSMUSG00000027454	GINS1	4.1532	1.92548	0.702536	2.74076	0.00612971	0.0377897
ENSMUSG00000011877	GIT1	1787.62	-0.480917	0.142629	-3.3718	0.000746785	0.00663309
ENSMUSG00000099758	GM10830	1.6451	-3.25992	1.12303	-2.90278	0.00369862	0.0251447
ENSMUSG00000082078	GM12098	3.3548	-1.94732	0.688145	-2.82982	0.00465747	0.0302388
ENSMUSG00000081156	GM14425	4.38692	-1.61607	0.602886	-2.68055	0.0073501	0.0436432
ENSMUSG00000084085	GM16140	1.82231	4.72735	1.66296	2.84272	0.00447298	0.0292863
ENSMUSG00000086472	GM16172	20.8488	-0.779764	0.27969	-2.78795	0.00530422	0.0337282
ENSMUSG00000093490	GM19932	14.9218	-1.2347	0.425069	-2.9047	0.00367611	0.0250266
ENSMUSG00000112592	GM19972	97.1943	-0.575426	0.211439	-2.72147	0.00649917	0.0395854
ENSMUSG00000041716	GM20604	149.43	-0.443395	0.147585	-3.00433	0.00266167	0.0192678
ENSMUSG00000100162	GM20687	139.992	-0.805074	0.289941	-2.77668	0.00549174	0.0346753
ENSMUSG00000103138	GM2238	94.5669	-0.444389	0.136265	-3.26121	0.00110938	0.0092665
ENSMUSG00000098039	GM26925	24.5666	-0.717652	0.254638	-2.81833	0.00482748	0.0311875
ENSMUSG00000118369	GM30541	36.2706	-0.699078	0.235861	-2.96394	0.0030373	0.0214061
ENSMUSG00000112784	GM34868	1.6993	-2.87503	1.05661	-2.721	0.00650839	0.0396124
ENSMUSG00000113690	GM36501	3.11578	2.81635	1.00056	2.81478	0.00488105	0.0314599
ENSMUSG00000103854	GM37250	22.2949	-0.782309	0.279759	-2.79637	0.00516797	0.0329835
ENSMUSG00000109450	GM39043	4.74656	-2.32188	0.830267	-2.79655	0.00516514	0.032974
ENSMUSG00000111389	GM39465	33.7764	-0.741033	0.262859	-2.81913	0.00481544	0.031134
ENSMUSG00000097146	GM4211	5.76296	-1.29117	0.492154	-2.62351	0.00870288	0.0498502
ENSMUSG00000104877	GM42651	40.7002	-0.561159	0.202666	-2.76888	0.00562495	0.0353275
ENSMUSG00000105973	GM42881	35.2873	-0.667159	0.216057	-3.08788	0.0020159	0.0153218
ENSMUSG00000104988	GM43622	49.8937	-0.540109	0.189701	-2.84716	0.00441114	0.028974
ENSMUSG00000109363	GM44668	36.7521	0.75402	0.266921	2.82488	0.00472978	0.0306441
ENSMUSG00000109434	GM44937	13.1079	1.18167	0.377443	3.13071	0.00174383	0.013587
ENSMUSG00000109787	GM45286	9.04306	-1.46869	0.449323	-3.26868	0.00108052	0.00905897
ENSMUSG00000110077	GM45632	83.7671	-0.519667	0.167583	-3.10096	0.00192893	0.0147731
ENSMUSG00000110702	GM45767	72.1496	-0.752575	0.212226	-3.5461	0.000390973	0.00379768
ENSMUSG00000110638	GM45887	14.8671	-1.01905	0.381877	-2.66853	0.0076183	0.0449453
ENSMUSG00000114169	GM47075	61.8031	-1.35806	0.497686	-2.72876	0.00635738	0.0388458
ENSMUSG00000113076	GM47088	32.451	-1.28413	0.46433	-2.76556	0.00568258	0.0355904
ENSMUSG00000113540	GM47206	2.55611	2.37366	0.904882	2.62317	0.00871165	0.049877
ENSMUSG00000078897	GM4724	24.976	-1.72282	0.643452	-2.67747	0.00741801	0.0439517
ENSMUSG00000114218	GM47423	48.2788	-0.868555	0.307587	-2.82377	0.00474619	0.0307344
ENSMUSG00000117654	GM50050	2.22263	-2.78438	0.920674	-3.02429	0.00249219	0.0182594
ENSMUSG00000118234	GM50115	85.8387	-0.469271	0.177716	-2.64056	0.0082769	0.0479975
ENSMUSG00000091941	GM7399	4.09507	-1.40163	0.52889	-2.65013	0.00804618	0.0469449
ENSMUSG00000108186	GM8132	2.44612	-3.13401	1.05604	-2.96769	0.00300049	0.0211888
ENSMUSG00000001700	GRAMD3	143.677	0.586926	0.142222	4.12684	3.67782e-05	0.000481474
ENSMUSG00000020734	GRIN2C	628.242	-0.500811	0.161387	-3.10316	0.00191466	0.0146873
ENSMUSG00000003228	GRK5	284.19	-0.262206	0.0949522	-2.76146	0.00575441	0.0359857
ENSMUSG00000069272	H2AC8	11.2601	1.99046	0.67412	2.95268	0.00315029	0.0220707
ENSMUSG00000037894	H2AZ1	457.096	0.376516	0.100967	3.72909	0.000192172	0.0020656
ENSMUSG00000069266	H4C2	38.5886	0.959676	0.310829	3.08747	0.00201866	0.0153381
ENSMUSG00000069274	H4C6	52.7436	0.666995	0.238738	2.79383	0.00520877	0.0332012
ENSMUSG00000022096	HR	483.316	-0.374636	0.138046	-2.71385	0.00665054	0.0402898
ENSMUSG00000031933	IZUMO1R	2.99466	2.90251	0.993922	2.92026	0.00349743	0.0240411
ENSMUSG00000038695	JOSD2	299.62	-0.327101	0.122364	-2.67318	0.0075136	0.0444756
ENSMUSG00000016346	KCNQ2	3698.72	-0.309882	0.0984623	-3.14721	0.00164836	0.0129571
ENSMUSG00000055707	KLHL26	279.362	-0.308176	0.115474	-2.66879	0.00761247	0.0449215
ENSMUSG00000026961	LRRC26	27.6199	-0.691362	0.231599	-2.98517	0.00283424	0.0202162
ENSMUSG00000028701	LURAP1	589.544	-0.371923	0.118882	-3.12851	0.00175698	0.013668
ENSMUSG00000061143	MAML3	286.14	-0.317724	0.118432	-2.68274	0.00730211	0.0434622
ENSMUSG00000024558	MAPK4	755.299	-0.304068	0.112392	-2.70542	0.00682184	0.0410768
ENSMUSG00000003810	MAST2	1074.49	-0.270168	0.102329	-2.64019	0.00828591	0.0480299
ENSMUSG00000030120	MLF2	2283.36	-0.306185	0.109159	-2.80495	0.00503236	0.0322675
ENSMUSG00000052373	MPP3	577.49	-0.490331	0.141343	-3.46909	0.000522221	0.00488223
ENSMUSG00000021311	MTR	325.326	0.265686	0.0990948	2.68113	0.00733733	0.0435893
ENSMUSG00000060621	NKPD1	9.47335	-1.37384	0.488138	-2.81445	0.00488604	0.0314838
ENSMUSG00000067786	NNAT	666.83	-0.406115	0.147704	-2.74952	0.00596832	0.0369785
ENSMUSG00000059791	NRM	16.8213	1.29236	0.337148	3.83321	0.000126482	0.00143016
ENSMUSG00000024213	NUDT3	2014.41	-0.240892	0.0914893	-2.63301	0.00846313	0.0488264
ENSMUSG00000026683	NUF2	19.3967	1.12506	0.371935	3.02487	0.00248738	0.0182295
ENSMUSG00000061462	OBSCN	55.4411	-0.963014	0.301865	-3.19021	0.00142168	0.0114361
ENSMUSG00000033510	OTUD7A	343.662	-0.405913	0.143606	-2.82657	0.00470494	0.0305203
ENSMUSG00000020787	P2RX1	6.18354	1.50062	0.568934	2.6376	0.00834955	0.0482721
ENSMUSG00000027071	P2RX3	7.14541	-1.19836	0.446965	-2.6811	0.00733809	0.0435893
ENSMUSG00000104346	PCDHGA3	248.165	-0.32778	0.113998	-2.87531	0.00403636	0.0269903
ENSMUSG00000020131	PCSK4	15.6547	-0.938269	0.3307	-2.83722	0.00455085	0.0297177
ENSMUSG00000006494	PDK1	422.178	0.284144	0.106388	2.67084	0.0075662	0.044691
ENSMUSG00000017781	PITPNA	2060.5	-0.190882	0.0662524	-2.88113	0.00396249	0.0265923
ENSMUSG00000090220	PITPNM2OS1	9.33155	-1.13131	0.407784	-2.77429	0.00553222	0.0348865
ENSMUSG00000098488	PLA2G4B	45.8326	-0.869262	0.288682	-3.01114	0.00260265	0.0189289
ENSMUSG00000020937	PLCD3	68.5537	-0.454427	0.157418	-2.88675	0.00389239	0.0262042
ENSMUSG00000040624	PLEKHG1	537.647	0.225763	0.0768984	2.93587	0.00332618	0.0230684
ENSMUSG00000020974	POLE2	6.21724	1.68995	0.562462	3.00455	0.00265975	0.0192595
ENSMUSG00000029759	PON3	25.9899	1.1098	0.387466	2.86426	0.00417985	0.0277404
ENSMUSG00000024070	PRKD3	263.465	0.44758	0.15761	2.83979	0.00451432	0.0295257
ENSMUSG00000034686	PRR7	90.9886	-0.549083	0.193658	-2.83532	0.00457801	0.0298617
ENSMUSG00000026204	PTPRN	2630.37	-0.29688	0.10789	-2.75168	0.00592897	0.0367899
ENSMUSG00000020674	PXDN	509.57	-0.296416	0.112136	-2.64337	0.00820843	0.0476673
ENSMUSG00000059277	R74862	49.1173	-0.541652	0.174499	-3.10404	0.00190899	0.0146529
ENSMUSG00000040594	RANBP17	123.646	-0.331278	0.125634	-2.63684	0.00836825	0.048369
ENSMUSG00000089809	RASGEF1B	587.622	-0.229027	0.0769559	-2.97608	0.00291959	0.020694
ENSMUSG00000037197	RBM17	165.659	0.352782	0.133087	2.65077	0.00803077	0.046888
ENSMUSG00000022176	REM2	48.4499	-0.806972	0.246274	-3.27672	0.00105021	0.00884074
ENSMUSG00000022881	RFC4	13.1861	0.971459	0.366231	2.65259	0.00798775	0.0466588
ENSMUSG00000019944	RHOBTB1	62.433	0.4508	0.167626	2.68931	0.00715997	0.0428011
ENSMUSG00000035226	RIMS4	735.96	-0.397188	0.144747	-2.74402	0.00606909	0.0374812
ENSMUSG00000062328	RPL17	907.741	0.496981	0.14762	3.36662	0.000760952	0.00672762
ENSMUSG00000071415	RPL23	418.555	0.438528	0.151574	2.89316	0.00381389	0.0257877
ENSMUSG00000058546	RPL23A	716.139	0.51337	0.15436	3.3258	0.000881647	0.00762087
ENSMUSG00000060938	RPL26	416.344	0.418884	0.143003	2.92921	0.00339826	0.0234808
ENSMUSG00000058600	RPL30	635.156	0.437074	0.140551	3.10973	0.00187259	0.0144271
ENSMUSG00000067870	RPL31-PS8	45.6466	0.694416	0.261116	2.65941	0.00782779	0.0459299
ENSMUSG00000032399	RPL4	1608.05	0.446067	0.131396	3.39483	0.000686721	0.00619497
ENSMUSG00000043716	RPL7	655.486	0.466632	0.153136	3.04717	0.00231008	0.0171223
ENSMUSG00000061787	RPS17	301.909	0.46206	0.146263	3.15909	0.0015826	0.0125155
ENSMUSG00000100755	RPS23-PS1	67.8321	0.83179	0.22125	3.75951	0.000170246	0.00185892
ENSMUSG00000034892	RPS29	811.026	0.337134	0.0976694	3.45179	0.000556891	0.00516462
ENSMUSG00000081406	RPS6-PS4	128.452	0.535994	0.200545	2.67268	0.00752469	0.0445094
ENSMUSG00000042978	SBK1	1140.1	-0.458329	0.165249	-2.77356	0.0055446	0.0349467
ENSMUSG00000023940	SGO1	9.25458	1.60354	0.476082	3.3682	0.000756612	0.00669872
ENSMUSG00000045349	SH2D5	387.716	-0.300285	0.100466	-2.98892	0.00279967	0.0200098
ENSMUSG00000051504	SIGLECH	61.1294	0.966538	0.236266	4.09089	4.29714e-05	0.000551777
ENSMUSG00000016319	SLC25A5	1023	0.227696	0.0748512	3.04198	0.00235025	0.0173734
ENSMUSG00000059772	SLX1B	110.723	-0.332971	0.126524	-2.63169	0.00849607	0.0489595
ENSMUSG00000052419	SMIM30	115.153	0.363072	0.136912	2.65186	0.00800487	0.0467478
ENSMUSG00000021039	SNW1	347.39	0.265335	0.1005	2.64014	0.00828722	0.0480299
ENSMUSG00000063919	SRRM4	670.115	-0.34026	0.0877176	-3.87904	0.000104869	0.00121343
ENSMUSG00000025425	ST8SIA5	819.03	-0.536108	0.156279	-3.43046	0.000602555	0.00552613
ENSMUSG00000061838	SUCLG2	109.473	0.379908	0.136221	2.78892	0.00528849	0.0336402
ENSMUSG00000042043	TBCA	111.326	0.474775	0.154567	3.07164	0.00212887	0.016038
ENSMUSG00000026347	TMEM163	189.198	-0.347218	0.13237	-2.62309	0.0087136	0.049877
ENSMUSG00000038379	TTK	5.22682	2.10931	0.802535	2.62832	0.00858088	0.049345
ENSMUSG00000025747	TYMS	37.3166	0.617916	0.207904	2.97212	0.00295749	0.0209209
ENSMUSG00000037428	VGF	1211.7	-0.704014	0.207559	-3.39188	0.000694149	0.00624835
ENSMUSG00000031988	VPS26B	820.033	-0.233527	0.0844382	-2.76566	0.00568081	0.0355883
ENSMUSG00000020056	WASHC3	66.989	0.531379	0.185563	2.86359	0.00418864	0.0277795
ENSMUSG00000086040	WIPF3	1147.61	-0.246063	0.0864085	-2.84767	0.00440401	0.0289417
ENSMUSG00000037989	WNK2	1889.51	-0.318848	0.115169	-2.76851	0.00563126	0.0353493
ENSMUSG00000054626	XLR	3.69333	3.1129	1.00014	3.11246	0.00185536	0.0143166
ENSMUSG00000017667	ZFP334	377.665	-0.297923	0.102086	-2.91835	0.00351887	0.024155
ENSMUSG00000013419	ZFP651	614.341	-0.45385	0.141943	-3.19741	0.00138668	0.0112164
ENSMUSG00000032400	ZWILCH	19.7518	0.834872	0.300521	2.77808	0.00546816	0.0345616

### Sheet: day30_day21_unique
ensmus_number_day30	gene	baseMean_day30	log2FoldChange_day30	lfcSE_day30	stat_day30	pvalue_day30	padj_day30	ensmus_number_day21	baseMean_day21	log2FoldChange_day21	lfcSE_day21	stat_day21	pvalue_day21	padj_day21		home
ENSMUSG00000067149	JCHAIN	28.498	6.41945	1.54007	4.16828	3.06906e-05	0.00553019	ENSMUSG00000067149	66.3002	6.3338	0.822978	7.6962	1.40177e-14	2.00271e-12

### Sheet: day21_day1_unique
ensmus_number_day21	gene	baseMean_day21	log2FoldChange_day21	lfcSE_day21	stat_day21	pvalue_day21	padj_day21	ensmus_number_oneday	baseMean_oneday	log2FoldChange_oneday	lfcSE_oneday	stat_oneday	pvalue_oneday	padj_oneday		home
ENSMUSG00000026227	2810459M11RIK	87.4344	0.609012	0.184326	3.30399	0.000953203	0.0220946	ENSMUSG00000026227	87.4344	0.690527	0.183392	3.76531	0.000166346	0.00182275
ENSMUSG00000100627	A830008E24RIK	6.39459	2.35431	0.526748	4.46952	7.8397e-06	0.000294161	ENSMUSG00000100627	6.39459	1.48922	0.543516	2.73999	0.00614419	0.0378508
ENSMUSG00000003379	CD79A	5.92365	2.97052	0.701963	4.23173	2.31898e-05	0.000770683	ENSMUSG00000003379	5.92365	2.10471	0.715201	2.94282	0.00325237	0.0226579
ENSMUSG00000029343	CRYBB1	19.9669	1.53923	0.441536	3.48607	0.000490178	0.0124937	ENSMUSG00000029343	19.9669	1.55135	0.440822	3.51921	0.000432831	0.00414422
ENSMUSG00000033826	DNAH8	22.3978	1.11201	0.322301	3.45024	0.000560092	0.0140242	ENSMUSG00000033826	22.3978	1.08677	0.321744	3.37776	0.000730786	0.00652604
ENSMUSG00000038421	FCRLA	2.20345	4.00704	1.23175	3.25311	0.00114148	0.0258499	ENSMUSG00000038421	2.20345	3.9373	1.2317	3.19662	0.00139046	0.011236
ENSMUSG00000117613	GM2629	43.706	1.46498	0.297461	4.92494	8.43876e-07	3.67258e-05	ENSMUSG00000117613	43.706	1.09195	0.299154	3.65012	0.000262118	0.00269706
ENSMUSG00000111792	GM33858	5.15077	2.36379	0.708418	3.33672	0.000847736	0.0200125	ENSMUSG00000111792	5.15077	1.93504	0.715925	2.70285	0.00687471	0.041365
ENSMUSG00000109669	GM45472	6.97761	2.3411	0.652756	3.58649	0.000335157	0.00894004	ENSMUSG00000109669	6.97761	2.00299	0.657455	3.04659	0.00231456	0.0171504
ENSMUSG00000114148	GM47701	31.0638	-0.790103	0.218767	-3.61161	0.000304298	0.00817962	ENSMUSG00000114148	31.0638	-0.58683	0.212819	-2.75741	0.0058261	0.0362811
ENSMUSG00000094561	IGHV1-22	9.93037	8.10343	1.69816	4.77188	1.82511e-06	7.52088e-05	ENSMUSG00000094561	9.93037	4.56349	1.71804	2.65621	0.00790242	0.0462548
ENSMUSG00000005947	ITGAE	14.7156	3.88114	0.504335	7.69556	1.40871e-14	2.00271e-12	ENSMUSG00000005947	14.7156	2.00593	0.520366	3.85485	0.000115803	0.00132084
ENSMUSG00000030844	RGS10	85.9503	0.790287	0.18293	4.32017	1.55911e-05	0.000541757	ENSMUSG00000030844	85.9503	0.650765	0.183325	3.54979	0.000385541	0.0037552
ENSMUSG00000031665	SALL1	293.877	0.488624	0.140224	3.4846	0.000492871	0.0125498	ENSMUSG00000031665	293.877	0.613802	0.139754	4.39202	1.12304e-05	0.000166807
ENSMUSG00000060509	XCR1	2.93241	4.57334	1.18899	3.84643	0.000119853	0.00344999	ENSMUSG00000060509	2.93241	4.41449	1.19021	3.70899	0.000208088	0.0022165

### Sheet: day30_day21_day1_unique
ensmus_number_day30	gene	baseMean_day30	log2FoldChange_day30	lfcSE_day30	stat_day30	pvalue_day30	padj_day30	ensmus_number_day21	baseMean_day21	log2FoldChange_day21	lfcSE_day21	stat_day21	pvalue_day21	padj_day21	ensmus_number	baseMean_oneday	log2FoldChange_oneday	lfcSE_oneday	stat_oneday	pvalue_oneday	padj_oneday		home
ENSMUSG00000076617	IGHM	51.2971	2.75225	0.799122	3.44409	0.000572978	0.0380654	ENSMUSG00000076617	301.783	3.24705	0.378646	8.57543	9.87147e-18	2.03719e-15	ENSMUSG00000076617	301.783	1.39905	0.379812	3.68354	0.000230016	0.00240465
